# Biochemical reconstitution of a major age-related cancer mutational signature by heat-induced spontaneous deamination of 5-methylcytosine residues, repair of uracil residues, and DNA replication

**DOI:** 10.1101/2024.05.22.595323

**Authors:** Tomohiko Sugiyama

## Abstract

Non-enzymatic spontaneous deamination of 5-methylcytosine, producing thymine, is the proposed etiology of cancer mutational signature 1, which is the most predominant signature in all cancers. Here, the proposed mutational process was reconstituted using synthetic DNA and purified proteins. First, single-stranded DNA containing 5-methylcytosine at CpG context was incubated at an elevated temperature to accelerate spontaneous DNA damage. Then, the DNA was treated with uracil DNA glycosylase to remove uracil residues that were formed by deamination of cytosine. The resulting DNA was then used as a template for DNA synthesis by yeast DNA polymerase δ. The DNA products were analyzed by next-generation DNA sequencing, and mutation frequencies were quantified. The observed mutations after this process were exclusively C>T mutations at CpG context, which was very similar to signature 1. When 5-methylcytosine modification and uracil DNA glycosylase were both omitted, C>T mutations were produced on C residues in all sequence contexts, but these mutations were diminished by uracil DNA glycosylase-treatment. These results indicate that the CpG>TpG mutations were produced by the deamination of 5-methylcytosine. Additional mutations, mainly C>G, were introduced by yeast DNA polymerase ζ on the heat-damaged DNA, indicating that G residues of the templates were also damaged. However, the damage on G residues was not converted to mutations with DNA polymerase δ or ε. These results provide biochemical evidence to support that the majority of mutations in cancers are produced by ordinary DNA replication on spontaneously damaged DNA.
