## Supplemental Table 1 for "Biochemical reconstitution of a major age-related cancer mutational signature by heat-induced spontaneous deamination of 5-methylcytosine residues, repair of uracil residues, and DNA replication"

### Sheet: S Table1
S1 Table. NGS qualified read numbers.
Data is available upon request.
NGS Run	BC	Template	For Fig 1 and S Fig 2-3	Pol	Qualified reads
22A	1A	A	no damage	d	63267
22A	1B	B	no damage	d	77728
22A	1C	C	no damage	d	73667
22A	1D	D	no damage	d	39931
22A	1E	E	no damage	d	39182
22A	1F	F	no damage	d	34671
22A	1G	G	no damage	d	34469
23E	22a	A	ssMix, 70C 5day	d	13152
23E	22b	B	ssMix, 70C 5day	d	15299
23E	22c	C	ssMix, 70C 5day	d	17364
23E	22d	D	ssMix, 70C 5day	d	9189
23E	22e	E	ssMix, 70C 5day	d	7935
23E	22f	F	ssMix, 70C 5day	d	8944
23E	22g	G	ssMix, 70C 5day	d	8539
23G	47a	A	ssMix 70C 5d +UDG	d	58765
23G	47b	B	ssMix 70C 5d +UDG	d	72925
23G	47c	C	ssMix 70C 5d +UDG	d	79856
23G	47d	D	ssMix 70C 5d +UDG	d	52568
23G	47e	E	ssMix 70C 5d +UDG	d	38567
23G	47f	F	ssMix 70C 5d +UDG	d	43289
23G	47g	G	ssMix 70C 5d +UDG	d	40352
23E	26a	A	dsMix, 70C 5day	d	16151
23E	26b	B	dsMix, 70C 5day	d	16753
23E	26c	C	dsMix, 70C 5day	d	17737
23E	26d	D	dsMix, 70C 5day	d	11962
23E	26e	E	dsMix, 70C 5day	d	8325
23E	26f	F	dsMix, 70C 5day	d	10404
23E	26g	G	dsMix, 70C 5day	d	8641
23H	1a	A	ssMix 70C, 5d	e	52226
23H	1b	B	ssMix 70C, 5d	e	71985
23H	1c	C	ssMix 70C, 5d	e	71500
23H	1d	D	ssMix 70C, 5d	e	46017
23H	1e	E	ssMix 70C, 5d	e	39255
23H	1f	F	ssMix 70C, 5d	e	34612
23H	1g	G	ssMix 70C, 5d	e	39190
23G	35	A-G	ssMix 70C 5d at pH6.6	d	26883
23G	36	A-G	ssMix 70C 5d at pH7.0	d	118098
23G	37	A-G	ssMix 70C 5d at pH7.4	d	195448
23G	38	A-G	ssMix 70C 5d at pH7.8	d	238596
23G	39	A-G	ssMix 70C 5d at pH8.2	d	507297
23E	20	A-G	ssMix, 70C 1day	d	277007
23E	21	A-G	ssMix, 70C 2day	d	162810
23E	22	A-G	ssMix, 70C 5day	d	80422
23E	23	A-G	ssMix, 70C 10day	d	83608
23H	14	A-G	ssMix 40C, 5d (7/3/23)	d	284844
23H	15	A-G	ssMix 52.5C, 5d (7/3/23)	d	287728
23H	16	A-G	ssMix 60C, 5d (7/3/23)	d	406150
		Template	For Fig 2	Pol	Qualified reads
23H	17a	A	Me-ssControl Mix 70C, 5d	d	40359
23H	17b	B	Me-ssControl Mix 70C, 5d	d	53076
23H	17c	C	Me-ssControl Mix 70C, 5d	d	55554
23H	17d	D	Me-ssControl Mix 70C, 5d	d	43582
23H	17e	E	Me-ssControl Mix 70C, 5d	d	21065
23H	17f	F	Me-ssControl Mix 70C, 5d	d	24770
23H	17g	G	Me-ssControl Mix 70C, 5d	d	25151
23H	18a	A	Me-ssControl Mix 70C,5 d +UDG	d	49927
23H	18b	B	Me-ssControl Mix 70C,5 d +UDG	d	71126
23H	18c	C	Me-ssControl Mix 70C,5 d +UDG	d	61876
23H	18d	D	Me-ssControl Mix 70C,5 d +UDG	d	47333
23H	18e	E	Me-ssControl Mix 70C,5 d +UDG	d	24666
23H	18f	F	Me-ssControl Mix 70C,5 d +UDG	d	16287
23H	18g	G	Me-ssControl Mix 70C,5 d +UDG	d	28272
23G	43a	A	Me-ssMix 70C, 5d	d	33403
23G	43b	B	Me-ssMix 70C, 5d	d	36872
23G	43c	C	Me-ssMix 70C, 5d	d	39061
23G	43d	D	Me-ssMix 70C, 5d	d	25831
23G	43e	E	Me-ssMix 70C, 5d	d	17920
23G	43f	F	Me-ssMix 70C, 5d	d	25812
23G	43g	G	Me-ssMix 70C, 5d	d	17985
23G	45a	A	Me-ssMix 70C, 5d +UDG	d	50688
23G	45b	B	Me-ssMix 70C, 5d +UDG	d	57047
23G	45c	C	Me-ssMix 70C, 5d +UDG	d	57971
23G	45d	D	Me-ssMix 70C, 5d +UDG	d	37992
23G	45e	E	Me-ssMix 70C, 5d +UDG	d	25839
23G	45f	F	Me-ssMix 70C, 5d +UDG	d	37384
23G	45g	G	Me-ssMix 70C, 5d +UDG	d	26161
		Template	For Fig 3	Pol	Qualified reads
23G	43a	A	Me-ssMix 70C, 5d	d	33403
23G	43b	B	Me-ssMix 70C, 5d	d	36872
23G	43c	C	Me-ssMix 70C, 5d	d	39061
23G	43d	D	Me-ssMix 70C, 5d	d	25831
23G	43e	E	Me-ssMix 70C, 5d	d	17920
23G	43f	F	Me-ssMix 70C, 5d	d	25812
23G	43g	G	Me-ssMix 70C, 5d	d	17985
23H	2a	A	Me-ssMix 70C, 5d	d -> hH	10373
23H	2b	B	Me-ssMix 70C, 5d	d -> hH	11326
23H	2c	C	Me-ssMix 70C, 5d	d -> hH	12343
23H	2d	D	Me-ssMix 70C, 5d	d -> hH	7665
23H	2e	E	Me-ssMix 70C, 5d	d -> hH	5443
23H	2f	F	Me-ssMix 70C, 5d	d -> hH	6913
23H	2g	G	Me-ssMix 70C, 5d	d -> hH	5769
23H	3a	A	messMix 70C, 5d	d ->Z	52961
23H	3b	B	messMix 70C, 5d	d ->Z	60044
23H	3c	C	messMix 70C, 5d	d ->Z	60697
23H	3d	D	messMix 70C, 5d	d ->Z	39282
23H	3e	E	messMix 70C, 5d	d ->Z	25832
23H	3f	F	messMix 70C, 5d	d ->Z	32004
23H	3g	G	messMix 70C, 5d	d ->Z	26436
23I	9a	A	Me-dsMix 70C, 5d	d->Z	19016
23I	9b	B	Me-dsMix 70C, 5d	d->Z	20770
23I	9c	C	Me-dsMix 70C, 5d	d->Z	21569
23I	9d	D	Me-dsMix 70C, 5d	d->Z	14010
23I	9e	E	Me-dsMix 70C, 5d	d->Z	10662
23I	9f	F	Me-dsMix 70C, 5d	d->Z	12175
23I	9g	G	Me-dsMix 70C, 5d	d->Z	11471
23H	4a	A	Me-ssMix 70C, 5d	d -> I	41206
23H	4b	B	Me-ssMix 70C, 5d	d -> I	47974
23H	4c	C	Me-ssMix 70C, 5d	d -> I	49266
23H	4d	D	Me-ssMix 70C, 5d	d -> I	33721
23H	4e	E	Me-ssMix 70C, 5d	d -> I	21272
23H	4f	F	Me-ssMix 70C, 5d	d -> I	24762
23H	4g	G	Me-ssMix 70C, 5d	d -> I	15136
23H	5a	A	Me-ssMix 70C, 5d	d -> k	44516
23H	5b	B	Me-ssMix 70C, 5d	d -> k	52685
23H	5c	C	Me-ssMix 70C, 5d	d -> k	54760
23H	5d	D	Me-ssMix 70C, 5d	d -> k	33831
23H	5e	E	Me-ssMix 70C, 5d	d -> k	23930
23H	5f	F	Me-ssMix 70C, 5d	d -> k	26265
23H	5g	G	Me-ssMix 70C, 5d	d -> k	25133
23I	1a	A	Me-ssMix 70C, 5d	d->yRev1	63616
23I	1b	B	Me-ssMix 70C, 5d	d->yRev1	69664
23I	1c	C	Me-ssMix 70C, 5d	d->yRev1	79482
23I	1d	D	Me-ssMix 70C, 5d	d->yRev1	45971
23I	1e	E	Me-ssMix 70C, 5d	d->yRev1	33745
23I	1f	F	Me-ssMix 70C, 5d	d->yRev1	45028
23I	1g	G	Me-ssMix 70C, 5d	d->yRev1	34047
		Template	For Fig 4	Pol	Qualified reads
23H	3a	A	Me-ssMix 70C, 5d	d -> Z	52961
23H	3b	B	Me-ssMix 70C, 5d	d -> Z	60044
23H	3c	C	Me-ssMix 70C, 5d	d -> Z	60697
23H	3d	D	Me-ssMix 70C, 5d	d -> Z	39282
23H	3e	E	Me-ssMix 70C, 5d	d -> Z	25832
23H	3f	F	Me-ssMix 70C, 5d	d -> Z	32004
23H	3g	G	Me-ssMix 70C, 5d	d -> Z	26436
23I	2a	A	Me-ssMix 70C 5d, +APE1	d->Z	89662
23I	2b	B	Me-ssMix 70C 5d, +APE1	d->Z	99076
23I	2c	C	Me-ssMix 70C 5d, +APE1	d->Z	107375
23I	2d	D	Me-ssMix 70C 5d, +APE1	d->Z	68308
23I	2e	E	Me-ssMix 70C 5d, +APE1	d->Z	49230
23I	2f	F	Me-ssMix 70C 5d, +APE1	d->Z	61824
23I	2g	G	Me-ssMix 70C 5d, +APE1	d->Z	50924
23H	9a	A	Me-ssMix 70C, 5d, +UDG	d->Z	43544
23H	9b	B	Me-ssMix 70C, 5d, +UDG	d->Z	50832
23H	9c	C	Me-ssMix 70C, 5d, +UDG	d->Z	34357
23H	9d	D	Me-ssMix 70C, 5d, +UDG	d->Z	33529
23H	9e	E	Me-ssMix 70C, 5d, +UDG	d->Z	21304
23H	9f	F	Me-ssMix 70C, 5d, +UDG	d->Z	26676
23H	9g	G	Me-ssMix 70C, 5d, +UDG	d->Z	24041
23I	5a	A	Me-ssMix 70C 5d, +UDG+APE1	d->Z	98420
23I	5b	B	Me-ssMix 70C 5d, +UDG+APE1	d->Z	114299
23I	5c	C	Me-ssMix 70C 5d, +UDG+APE1	d->Z	119089
23I	5d	D	Me-ssMix 70C 5d, +UDG+APE1	d->Z	74284
23I	5e	E	Me-ssMix 70C 5d, +UDG+APE1	d->Z	52196
23I	5f	F	Me-ssMix 70C 5d, +UDG+APE1	d->Z	64930
23I	5g	G	Me-ssMix 70C 5d, +UDG+APE1	d->Z	54301
23I	3a	A	Me-ssMix 70C 5d, +hSMUG1	d->Z	125834
23I	3b	B	Me-ssMix 70C 5d, +hSMUG1	d->Z	144633
23I	3c	C	Me-ssMix 70C 5d, +hSMUG1	d->Z	149948
23I	3d	D	Me-ssMix 70C 5d, +hSMUG1	d->Z	97119
23I	3e	E	Me-ssMix 70C 5d, +hSMUG1	d->Z	64944
23I	3f	F	Me-ssMix 70C 5d, +hSMUG1	d->Z	81207
23I	3g	G	Me-ssMix 70C 5d, +hSMUG1	d->Z	68083
23J	3a	A	mssMix 70C 5d,+hSMUG1(high)	d->Z	56122
23J	3b	B	mssMix 70C 5d,+hSMUG1(high)	d->Z	65823
23J	3c	C	mssMix 70C 5d,+hSMUG1(high)	d->Z	76556
23J	3d	D	mssMix 70C 5d,+hSMUG1(high)	d->Z	51426
23J	3e	E	mssMix 70C 5d,+hSMUG1(high)	d->Z	30558
23J	3f	F	mssMix 70C 5d,+hSMUG1(high)	d->Z	42400
23J	3g	G	mssMix 70C 5d,+hSMUG1(high)	d->Z	34512
